# Whole genomes reveal severe bottleneck among Asian hunter-gatherers following the invention of agriculture

**DOI:** 10.1101/2020.06.25.170308

**Authors:** Saikat Chakraborty, Analabha Basu, the GenomeAsia 100K Consortium

## Abstract

The invention of agriculture (IOA) by anatomically modern humans (AMH) around 10,000 years before present (ybp) is known to have led to an increase in AMH’s carrying capacity and hence its population size. Reconstruction of historical demography using high coverage (~30X) whole genome sequences (WGS) from >700 individuals from different South Asian (SAS) and Southeast Asian (SEA) populations reveals that although several present day populous groups did indeed experience a positive Neolithic Demographic Transition (NDT), most hunter-gatherers (HGs) experienced a demographic decrease. Differential fertility between HGs and non-HGs, exposure of HGs to novel pathogens from non-HGs could have resulted in such contrasting patterns. However, we think the most parsimonious explanation of the drastic decrease in population size of HGs is their displacement/enslavement by non-HGs.

**Significance Statement:** The invention of agriculture, around 10000 years ago, facilitated more food production which could feed larger populations. This had far-reaching socio-political and demographic impacts, including a ~10,000 fold increase in global population-size in the last 10,000 years. However, this increase in population size is not a universal truth and present day hunter-gatherer populations, in contrast, have dwindled in size, often drastically. The signatures of this rise in population size are discernible from the genomes of present-day individuals. Using genomic data, we show that for the majority of Asian hunter-gatherers, population-sizes drastically decreased following the invention of agriculture. We argue that a combination of displacement, enslavement and disease resulted in the decimation of hunter-gatherer societies.
