## Supplementary material for "Whole genomes reveal severe bottleneck among Asian hunter-gatherers following the invention of agriculture": Data S1

### Sheet: Sheet1
Data S1. GenomeAsia 100K Consortium Members
Name	Affiliation(s)
Jeffrey D. Wall	Institute for Human Genetics and Department of Epidemiology and Biostatistics, University of California San Francisco, San Francisco, CA 94143, USA
Eric Stawiski	Departments of Molecular Biology and Bioinformatics and Computational Biology, Genentech, Inc., South San Francisco, CA 94080, USA. Current address: Seven Rivers Genomic Medicines, A division of Medgenome, Foster City, CA 94404, USA
Aakrosh Ratan	Center for Public Health Genomics, University of Virginia, Charlottesville, VA 22903, USA
Hie Lim Kim	The Asian School of the Environment, Nanyang Technological University, Singapore 637459, and Singapore Centre for Environmental Life Sciences Engineering, Nanyang Technological University, Singapore 637551
Changhoon Kim	Bioinformatics Institute, Macrogen Inc., Seoul 08511, South Korea, and Precision Medicine Center, Seoul National University Bundang Hospital, Gyeonggi-do 13605, South Korea
Ravi Gupta	MedGenome Labs Pvt. Ltd., Bengaluru, Karnataka 560099, India
Kushal Suryamohan	Department of Molecular Biology, Genentech, Inc., South San Francisco, CA 94080, USA. Current address: MedGenome, Inc., Foster City, CA 94404, USA
Elena S. Gusareva	Singapore Centre for Environmental Life Sciences Engineering, Nanyang Technological University, Singapore 637551
Rikky Wenang Purbojati	Singapore Centre for Environmental Life Sciences Engineering, Nanyang Technological University, Singapore 637551
Tushar Bhangale	Departments of Bioinformatics and Computational Biology and Human Genetics, Genentech, Inc., South San Francisco, CA 94080, USA
Vadim Stepanov	Institute of Medical Genetics, Tomsk National Medical Research Center, Russian Academy of Sciences, Tomsk 634050, Russian Federation, and Tomsk State University, Tomsk 634050, Russian Federation
Vladimir Kharkov	Institute of Medical Genetics, Tomsk National Medical Research Center, Russian Academy of Sciences, Tomsk 634050, Russian Federation, and Tomsk State University, Tomsk 634050, Russian Federation
Markus S. Schrӧder	Department of Molecular Biology, Genentech, Inc., South San Francisco, CA 94080, USA
Vedam Ramprasad	MedGenome Labs Pvt. Ltd., Bengaluru, Karnataka 560099, India
Jennifer Tom	Department of Bioinformatics and Computational Biology, Genentech, Inc., South San Francisco, CA 94080, USA
Steffen Durinck	Departments of Molecular Biology and Bioinformatics and Computational Biology, Genentech, Inc., South San Francisco, CA 94080, USA
Qixin Bei	Department of Molecular Biology, Genentech, Inc., South San Francisco, CA 94080, USA
Jiani Li	Department of Molecular Biology, Genentech, Inc., South San Francisco, CA 94080, USA
Joseph Guillory	Department of Molecular Biology, Genentech, Inc., South San Francisco, CA 94080, USA
Sameer Phalke	MedGenome Labs Pvt. Ltd., Bengaluru, Karnataka 560099, India
Analabha Basu1	National Institute of BioMedical Genomics, Netaji Subhas Sanatorium, Kalyani 741251, West Bengal, India
Jeremy Stinson	Department of Molecular Biology, Genentech, Inc., South San Francisco, CA 94080, USA
Sandhya Nair	MedGenome Labs Pvt. Ltd., Bengaluru, Karnataka 560099, India
Sivasankar Malaichamy	MedGenome Labs Pvt. Ltd., Bengaluru, Karnataka 560099, India
Nidhan K. Biswas	National Institute of BioMedical Genomics, Netaji Subhas Sanatorium, Kalyani 741251, West Bengal, India
John C. Chambers	Lee Kong Chian School of Medicine, Nanyang Technological University, Singapore 639798
Keith C. Cheng	Department of Pathology and Jake Gittlen Laboratories for Cancer Research, Penn State College of Medicine, Hershey, PA 17033, USA
Joyner T. George	MedGenome Labs Pvt. Ltd., Bengaluru, Karnataka 560099, India
Seik Soon Khor	Department of Human Genetics, University of Tokyo, Tokyo 113-0033, Japan
Jong-Il Kim	Department of Biomedical Sciences, Seoul National University Graduate School, Seoul 03080, South Korea, and Genomic Medicine Institute (GMI), Research Medical Center, Seoul National University, Seoul 110-799, South Korea
Belong Cho	Department of Family Medicine, Seoul National University Hospital, Seoul 03080, South Korea
Ramesh Menon	MedGenome Labs Pvt. Ltd., Bengaluru, Karnataka 560099, India
Thiramsetti Sattibabu	MedGenome Labs Pvt. Ltd., Bengaluru, Karnataka 560099, India
Akshi Bassi	MedGenome Labs Pvt. Ltd., Bengaluru, Karnataka 560099, India
Manjari Deshmukh	MedGenome Labs Pvt. Ltd., Bengaluru, Karnataka 560099, India
Anjali Verma	MedGenome Labs Pvt. Ltd., Bengaluru, Karnataka 560099, India
Vivek Gopalan	MedGenome Labs Pvt. Ltd., Bengaluru, Karnataka 560099, India
Jong-Yeon Shin	Precision Medicine Institute, Macrogen Inc., Geonggi-do 13605, South Korea
Mahesh Pratapneni	Emerge Ventures Pte. Ltd., Singapore 059818
Sam Santhosh	MedGenome Labs Pvt. Ltd., Bengaluru, Karnataka 560099, India
Katsushi Tokunaga	Director, Genome Medical Science Project (Toyama) and Director General, National Center Biobank Network (NCBN), National Center for Global Health and Medicine (NCGM), University of Tokyo, Tokyo 113-0033, Japan
Badrul M. Md-Zain	School of Environment and Natural Resource Science, Faculty of Science and Technology, Universiti Kebangsaan Malaysia, 43600 Bangi, Selangor, Malaysia
Kok Gan Chan	Division of Genetics and Molecular Biology, Institute of Biological Sciences, Faculty of Science, University of Malaya, Kuala Lumpur 50603, Malaysia
Madasamy Parani	Department of Genetic Engineering, SRM Institute of Science and Technology, Kattankulathur, Tamil Nadu 603203, India
Purushothaman Natarajan	Department of Genetic Engineering, SRM Institute of Science and Technology, Kattankulathur, Tamil Nadu 603203, India
Michael Hauser	Department of Opthalmology, Duke University Medical Center, Durham, NC 27710, USA
R. Rand Allingham	Department of Medicine, Duke University Medical Center, Durham, NC 27710, USA
Cecilia Santiago-Turla	Department of Medicine, Duke University Medical Center, Durham, NC 27710, USA
Arkasubhra Ghosh	GROW Research Laboratory, Narayana Nethralaya Foundation, Bengaluru, Karnataka 560010, India
Santosh Gopi Krishna Gadde	GROW Research Laboratory, Narayana Nethralaya Foundation, Bengaluru, Karnataka 560010, India
Christian Fuchsberger	Department of Biostatistics, University of Michigan, Ann Arbor, MI 48109, USA, Institute for Biomedicine, Eurac Research, Bolzano, Italy, and Institute of Genetic Epidemiology, Department of Genetics and Pharmacology, Medical University of Innsbruck, Innsbruck, Austria
Lukas Forer	Institute of Genetic Epidemiology, Department of Genetics and Pharmacology, Medical University of Innsbruck, Innsbruck, Austria
Sebastian Shoenherr	Institute of Genetic Epidemiology, Department of Genetics and Pharmacology, Medical University of Innsbruck, Innsbruck, Austria
Herawati Sudoyo	Genome Diversity and Diseases Laboratory, Eijkman Institute for Molecular Biology, Jakarta 10430, Indonesia
J. Stephen Lansing	Complexity Institute, Nanyang Technological University, Singapore 639798
Jonathan Friedlaender	Anthropology Department, Temple University, Philadelphia, PA 19122, USA
George Koki	Papua New Guinea Institute for Medical Research, Goroka, Eastern Highlands Province, Papua New Guinea
Murray P. Cox	School of Fundamental Sciences, Massey University, Private Bac 11 222, Palmerston North 4410, New Zealand
Michael Hammer	Division of Biotechnology, University of Arizona, Tucson, AZ 85721, USA
Tatiana Karafet	Division of Biotechnology, University of Arizona, Tucson, AZ 85721, USA
Khai C. Ang	Department of Pathology and Jake Gittlen Laboratories for Cancer Research, Penn State College of Medicine, Hershey, PA 17033, USA, and School of Environment and Natural Resource Science, Faculty of Science and Technology, Universiti Bebangsaan Malaysia, 43600 Bangi, Selangor, Malaysia
Syed Q. Mehdi	Center for Human Genetics, Sindh Institute of Urology and Transplantation, Karachi 74200, Pakistan
Venkatesan Radha	Madras Diabetes Research Foundation and Dr. Mohan's Diabetes Specialties Centre, Chennai, Tamil Nadu 600086, India
Viswanathan Mohan	Madras Diabetes Research Foundation and Dr. Mohan's Diabetes Specialties Centre, Chennai, Tamil Nadu 600086, India
Partha P. Majumder	National Institute of BioMedical Genomics, Netaji Subhas Sanatorium, Kalyani 741251, West Bengal, India, and Human Genetics Unit, Indian Statistical Institute, Kolkata, West Bengal 700108, India
Sekar Seshagiri	Department of Molecular Biology, Genentech, Inc., South San Francisco, CA 94080, USA. Current address: Scigenom Research Foundation, Chennai, Tamil Nadu 600020, India
Jeong-Sun Seo	Precision Medicine Center, Seoul National University Bundang Hospital, Gyeonggi-do 13605, South Korea, and Precision Medicine Institute, Macrogen Inc., Gyeonggi-do 13605, South Korea
Stephan Schuster	Singapore Centre for Environmental Life Sciences Engineering, Nanyang Technological University, Singapore 637551
Andrew S. Peterson	Department of Molecular Biology, Genentech, Inc., South San Francisco, CA 94080, USA. Current address: Seven Rivers Genomic Medicines, A division of MedGenome, Foster City, CA 94404, USA
1	This member is the corresponding author in the current manuscript
